# PRMT1 arginine methylation of MCM4 restricts ssDNA gap formation during DNA replication

**DOI:** 10.64898/2026.06.03.729374

**Authors:** Michael W. Ferguson, Cassandra J. Wong, Xiaohan Yang, Edith Cheng, Antonio Mollica, Shahir M. Morcos, Wade H. Dunham, Zhen-Yuan Lin, Eric I. Campos, Anne-Claude Gingras, Grant W. Brown

## Abstract

Replication-associated single-stranded DNA (ssDNA) gaps are increasingly recognized as major sources of genome instability, but how replisome-associated mechanisms suppress their formation remains unclear. Here we identify protein arginine methyltransferase 1 (PRMT1) as a replisome-associated methyltransferase that promotes DNA synthesis and fork integrity. PRMT1 localizes to active forks and its depletion or inhibition slows fork progression in multiple human cell types. We identify MCM4 as a direct PRMT1 substrate and show that methylation-deficient MCM4 causes spontaneous replication stress, elevated RPA, and nuclease-sensitive nascent DNA tracts, indicating persistent daughter-strand gaps. Despite these defects, methylation-deficient MCM4 cells exhibit apparent fork acceleration, consistent with discontinuous DNA synthesis. By contrast, PRMT1 depletion slows forks and selectively reduces fork association of SMC5/6 without broadly disrupting core replisome components. Together, these data support a model in which PRMT1-dependent methylation of MCM4 suppresses gap-prone DNA synthesis, while fork-associated SMC5/6 stabilizes vulnerable gap-containing intermediates.
