## Supplementary material for "PRMT1 arginine methylation of MCM4 restricts ssDNA gap formation during DNA replication": Key Resources Table

### Sheet: Key Resources Table
Reagent/Resource	Reference or Source	Identifier or Catalog Number
	Source (public): Stock center, company, other labs Reference: list relevant study (e.g. Smith et al, 2017) if referring to previously published work; use “this study” if new. If neither applies: briefly explain.	Provide catalog numbers, stock numbers, database IDs or accession numbers, RRIDs or other relevant identifiers.
Experimental Models
List cell lines, model organism strains, patient samples, isolated cell types etc. Indicate the species when appropriate.
HEK293T	ATCC	RRID: CVCL_U427
HEK293 FLAG RMI1	Yang et al. 2012	PMID: 22645306
U2OS	ATCC	RRID: CVCL_0042
A375	Mikko Taipale	RRID: CVCL_0132
A375 dCas9-Zim3-mCherry tet sgPRMT1-6	This study
A375 dCas9-Zim3-mCherry tet sgPRMT1-7	This study
HAP1	Jason Moffat	RRID:CVCL_Y019
HAP1 V5-MCM4 (WT)	This study
HAP1 V5-MCM4 (R10K)	This study
HAP1 V5-MCM4 (K All)	This study
HAP1 V5-MCM4 (A All)	This study
BL21(DE3)pLysS	Lab stock
Recombinant DNA
Indicate species for genes and proteins when appropriate
pDONR221	ThermoFisher	Cat # 12536017
pcDNA5 MRE11	Daniel Durocher
pDONR221 MRE11	This study
pACT2 MCM4	Lori Frappier
pDONR221 MCM4	This study
pACT2 MCM6	Lori Frappier
pDONR221 MCM6	This study
pENTR221 MCM7	Eric Campos
pDONR221 MCM7	This study
pDONR223 MCM2	Human ORFeome v8.1	Human ORFeome, Internal ID: 3726
pDONR223 MCM3	Human ORFeome v8.1	Human ORFeome, Internal ID: 4536
pDONR223 MCM5	Eric Campos	PMID: 15489335
pcDNA-DEST40	ThermoFisher	Cat # 12274015
pcDNA-DEST40 MRE11	This study
pcDNA-DEST40 MCM2	This study
pcDNA-DEST40 MCM3	This study
pcDNA-DEST40 MCM4	This study
pcDNA-DEST40 MCM5	This study
pcDNA-DEST40 MCM6	This study
pcDNA-DEST40 MCM7	This study
pcDNA3.1-ccdB-EGFP	Mikko Taipale	PMID: 35016035
pcDNA3.1 MCM2-EGFP	This study
pcDNA3.1 MCM3-EGFP	This study
pcDNA3.1 MCM4-EGFP	This study
pcDNA3.1 MCM5-EGFP	This study
pcDNA3.1 MCM6-EGFP	This study
pcDNA3.1 MCM7-EGFP	This study
pcDNA3.1 nV5-DEST	Mikko Taipale	Invitrogen/Thermo Fisher, Cat# 12290-010 / 12290010
pcDNA3.1 nV5-DEST MCM4	This study
pcDNA3.1 nV5-DEST MCM4 R10K	This study
pGEX-6P1	Haley Wyatt	Cytiva/GE Healthcare, Cat# 28-9546-48
pGEX-6P1 GAR	This study
pGEX-6P1 MCM4	This study
pGEX-6P1 PRMT1	This study
pGEX-6P1 PRMT1 E153Q	This study
pMD2.G	Addgene	RRID: Addgene_12259
psPAX2	Addgene	RRID: Addgene_12260
tet pLKO sgRNA puro	Addgene, Huang et al.	RRID: Addgene_104321
tet pLKO sgRNA puro sgPRMT1-6	This study	Guide sequence: CGAGGCCGCGAACTGCATCA
tet pLKO sgRNA puro sgPRMT1-7	This study	Guide sequence: GGCCGCGAACTGCATCATGG
tet pLKO sgRNA puro sgPRMT1-9	This study	Guide sequence: CACCTCCATGATGCAGTTCG
pHR-UCOE-SFFV-dCas9-mCherry-Zim3-KRAB	Alerasool et al.	PMID: 33020655
pcDNA3-N-FLAG	Lab stock	https://www.novoprolabs.com/vector/Vge2tcnru
pcDNA3-N-FLAG PRMT1	This study
pcDNA3-N-FLAG PRMT1 E153Q	This study
pDONR221 MCM4 R10K	This study
pDONR221 MCM4 R14K	This study
pDONR221 MCM4 K All	This study
pDONR221 MCM4 A All	This study
pcDNA-DEST40 MCM4 R10K	This study
pcDNA-DEST40 MCM4 R14K	This study
pcDNA-DEST40 MCM4 K All	This study
pcDNA-DEST40 MCM4 A All	This study
pcDNA5 TO C-term UltraID	Anne-Claude Gingras	PMID: 41456280; described as pcDNA5-FRT-TO-UltraID 3′
pcDNA5 TO C-term UltraID MCM4 (WT)	This study
pcDNA5 TO C-term UltraID MCM4 (R10K)	This study
pcDNA5 TO C-term UltraID MCM4 (K All)	This study
pcDNA5 TO C-term UltraID MCM4 (A All)	This study
qTAG-N-Puro-V5	Laurence Pelletier	RRID: Addgene_207697
qTAG-N-Puro-V5 MCM4 (WT)	This study
qTAG-N-Puro-V5 MCM4 (R10K)	This study
qTAG-N-Puro-V5 MCM4 (K All)	This study
qTAG-N-Puro-V5 MCM4 (A All)	This study
pX330-BbsI-PITCh	Addgene	RRID: Addgene_127875
px330-PITCh-sgMCM4-3	This study	Guide sequence: GCTCGGGGGACTCACGCGTC
Antibodies
Include the name of the antibody, the company (or lab) who supplied the antibody, the catalogue or clone number, the host species in which the antibody was raised and mention whether the antibody is monoclonal or polyclonal. Please indicate the concentrations used for different experimental procedures.
Mouse anti-RPA32 (clone 9H8)	Abcam	ab2175; RRID: AB_302873; Dilutions used: 1:2000 immunoblot (IB), 1:750 immuofluorescence (IF), 1:250 flow cytormetry (FC)
Rabbit anti-phospho-RPA32 (S33)	Bethyl Laboratories	A300-246A; RRID: AB_2180847; 1:2500 IB
Mouse anti-CHK1	Santa Cruz Biotechnology	sc-8408; RRID: AB_627257; 1:1000 IB
Rabbit anti-phospho-CHK1 (S345)	Cell Signaling Technologies	2348; RRID: AB_331212; 1:2500 IB
Mouse anti-53BP1	BD Biosciences	612522; AB_2206766; 1:200 FC
Mouse anti-53BP1 (clone 6B3E10) (IgG1)	Santa Cruz Biotechnology	sc-517281; RRID: AB_2921289; 1:500 IF
Mouse anti-cyclin A (clone B-8) (IgG2a)	Santa Cruz Biotechnology	sc-271682; RRID: AB_10709300; 1:500 IF
Rabbit anti-ASYM26	EpiCypher/Stephane Richard	13-0011; 1:2000 IB
Rabbit anti-Histone H3	Cell Signaling Technologies	9717; RRID: AB_331222; 1:1000 IB
Mouse anti-PCNA	Cell Signaling Technologies	2586; RRID: AB_2160343; 1:1000 IB
Rabbit anti-PRMT1	Abcam	ab73246; RRID AB_1640800; 1:2000 IB
Mouse anti-alpha-tubulin (clone DM1A)	Cell Signaling Technologies	3873; RRID: AB_1904178; 1:20000 IB
Mouse anti-GAPDH (clone D4C6R)	Cell Signaling Technologies	97166; RRID: AB_2756824; 1:2500 IB
Rat anti-BrdU (clone BU1/75)	Abcam	ab6326; RRID: AB_305426; 1:40 DNA combing (DC)
Mouse anti-BrdU (clone B44)	BD Biosciences	347580; RRID: AB_10015219; 1:10 DC
Mouse anti-ssDNA (clone 16-19)	Millipore	MAB3034; RRID: AB_94645; 1:40 DC
Mouse anti-ssDNA	Developmental Studies Hybridoma Bank	RRID: AB_10805144; 1:2 DC
Mouse anti-GST (B-14)	Santa Cruz Biotechnology	sc-138; RRID:AB_627677; 1:2000 IB
Rabbit anti-GFP	abcam	ab290; RRID: AB_303395; 1:5000 IB, 3 µL per IP
Rabbit anti-V5 (clone D3H8Q)	Cell Signaling Technologies	13202; RRID: AB_2687461; 1:2500 IB, 1 µg per IP
Rabbit anti-MCM2	Bethyl Laboratories	A300-191A; RRID: AB_162709; 1:4000 IB, 5 µg per IP
Rabbit anti-MCM4	Genetex	GTX109740; RRID: AB_1950899; 1:3000 IB
Rabbit anti-RECQL5	Abcam	ab91422; RRID: AB_2050245; 1:2000 IB
Rabbit anti-NSMCE4A	Sigma Aldrich	HPA037495; RRID: AB_10696932; 1:2000 IB
Rabbit anti-SMC5	Novus Biologicals	NB100-469 ;RRID:AB_2192776; 1:1000 IB
Goat anti-mouse IgG HRP	Invitrogen	31430; RRID: AB_228307; 1:10000 IB
Goat anti-rabbit IgG HRP	Invitrogen	31460; RRID: AB_228341; 1:10000 IB
Alexa Fluor 488 goat anti-mouse IgG	Invitrogen	A-11001; RRID: AB_2534069; 1:1000 IF, 1:1000 FC
Alexa Fluor 488 goat anti-rat IgG	Invitrogen	A-11006; RRID: AB_2534074; 1:75 DC
Alexa Fluor 546 goat anti-mouse IgG1	Invitrogen	A-21123; RRID: AB_2535765; 1:50 DC, 1:1000 IF
Alexa Fluor 647 goat anti-mouse IgG2a	Invitrogen	A-21241; RRID: AB_2535810; 1:50 DC, 1:1000 IF
Oligonucleotides and sequence-based reagents
For long lists of oligos or other sequences please refer to the relevant Table(s) or EV Table(s)
ACGGAAGGATCCAACAAAGGAAGAGGCCGAGGAAGAGGTCGAAGAGGTGGAAGAGGGCAGAATTCAGCATCGAGAGGAGGGTCTCAAAGAGGAAGAGCAGACACTGGTCTGGAGCTCGAGGTGACC	This study	GAR domain of MRE11A, residues 566-600, 5' BamHI cutsite, 3' XhoI cut site, cloned into pGEX-6P1 backbone
GGGGACAAGTTTGTACAAAAAAGCAGGCTTCAGAACCATGGCGGAATCATCGGAATC	This study	Forward primer, PCR amplifies MCM2 cDNA and incorporates attB1 site
GGGGACCACTTTGTACAAGAAAGCTGGGTCGAACTGCTGCAGGATCAT	This study	Reverse primer, PCR amplifies MCM2 cDNA and incorporates attB2 site. No stop codon.
GGGGACAAGTTTGTACAAAAAAGCAGGCTTCAGCACCATGTCGTCCCCGGCGTCGACCC	This study	Forward primer, PCR amplifies MCM4 cDNA and incorporates attB1 site
GGGGACCACTTTGTACAAGAAAGCTGGGTCTGAGAGCAAGCGCACGGTCTT	This study	Reverse primer, PCR amplifies MCM4 cDNA and incorporates attB2 site. No stop codon.
GGGGACAAGTTTGTACAAAAAAGCAGGCTTCAGCACCATGGACCTCGCGGCGGCAGCG	This study	Forward primer, PCR amplifies MCM6 cDNA and incorporates attB1 site
GGGGACCACTTTGTACAAGAAAGCTGGGTCTGAATCTTCGAGCAAGTAGTT	This study	Reverse primer, PCR amplifies MCM6 cDNA and incorporates attB2 site. No stop codon.
GGGGACAAGTTTGTACAAAAAAGCAGGCTTCAGAACCATGAGTACTGCAGATGCACTTG	This study	Forward primer, PCR amplifies MRE11 cDNA and incorporates attB1 site
GGGGACCACTTTGTACAAGAAAGCTGGGTCTGATCTTCTATTTCTTCTTAAAG	This study	Reverse primer, PCR amplifies MRE11 cDNA and incorporates attB2 site. No stop codon.
CCCGAGCAAACGCGGCAGC	This study	For MCM4 R10K QuikChange site-directed mutagenesis
GCTGCCGCGTTTGCTCGGG	This study	For MCM4 R10K QuikChange site-directed mutagenesis
TCGTCCCCGGCGTCGACCCCGAGCCGCCGCGGCAGCAAACGTGGAAG	This study	For amplification of MCM4 to incorporate the R14K mutation
CACACTGGGCTCTGCAATGC	This study	Reverse primer, amplifies MCM4 cDNA and includes a 3' NotI cut site
TCCCCGGCGTCGACCCCGAGCGCTGCTGGCAGCGCTGCTGGAGCTGCCACCCCCGCCCAG	This study	Forward primer, ampifies MCM4 cDNA with the A All mutation and includes a 5' SalI cut site
TCCCCGGCGTCGACCCCGAGCAAGAAGGGCAGCAAGAAGGGAAAGGCCACCCCCGCCCAG	This study	Forward primer, ampifies MCM4 cDNA with the K All mutation and includes a 5' SalI cut site
ATTGACGAATTCTATGTCGTCCCCGGCGTCGAC	This study	Forward primer, amplifies MCM4 cDNA from the start codon includes a 5' EcoRI cut site
ATTGACGAATTCTATGTCGTCCCCGGCGTCGACCCCGAGCAAACGCGG	This study	Forward primer, amplifies MCM4 cDNA from the start codon and incorporates the R10K mutation, includes a 5' EcoRI cut site
TATGCCTGTACTGAGACCTCAGAGCAAGCGCACGGTCTTCC	This study	Reverse primer, amplifies MCM4 cDNA from the stop codon and includes a 3' BsaI cut site
ACGGAAGGATCCAATGGCGGCAGCCGAGGCCGC	This study	Forward primer, amplifies PRMT1 cDNA, 5' BamHI cut site
AGCACTCTCGAGTCAGCGCATCCGGTAGTCGG	This study	Reverse primer, amplifies PRMT1 cDNA, 3' XhoI cut site
AGCACTGAATTCTCAGCGCATCCGGTAGTCGG	This study	Reverse primer, amplifies PRMT1 cDNA, 3' EcoRI cut site
TGCCTCTTCTACCAGTCCATGC	This study	For PRMT1 E153Q QuikChange site-directed mutagenesis
GCATGGACTGGTAGAAGAGGCA	This study	For PRMT1 E153Q QuikChange site-directed mutagenesis
ACGGAAGGATCCATGTCGTCCCCGGCGTCGACC	This study	Forward primer, PCR amplifies MCM4 cDNA, 5' BamHI cut site
AGCACTCTCGAGTCAGAGCAAGCGCACGGTCTTCC	This study	Reverse primer, PCR amplifies MCM4 cDNA, 3' XhoI cut site
ACGGAAGGATCCAACAAAGGAAGAGGC	This study	Forward primer, PCR amplifies GAR domain of MRE11, 5' BamHI cut site
GGTCACCTCGAGCTCCAGACC	This study	Reverse primer, PCR amplifies GAR domain of MRE11, 3' XhoI cut site
CGAGGCCGCGAACTGCATCA	PMID: 30575746	sgRNA sequence for tet pLKO sgRNA puro sgPRMT1-6 vector
GGCCGCGAACTGCATCATGG	PMID: 30575746	sgRNA sequence for tet pLKO sgRNA puro sgPRMT1-7 vector
UGGUUUACAUGUUUUCUGA dTdT	This study	Control siRNA, Sense strand sequence
UCAAAGAUGUGGCCAUUAA dTdT	This study	PRMT1 siRNA #1, Sense strand sequence
GCAACUCCAUGUUUCAUAA dTdT	This study	PRMT1 siRNA #2, Sense strand sequence
TCCGAGCACTATGTCGTCCC	This study	sgRNA sequence for px330-PITCh-sgMCM4-3 vector
TTGTAAAACGACGGCCAGTGAATTC AGGAACTTTCCCGGGGACC	This study	Forward primer, PCR amplifies MCM4 LHA for qTAG-N-Puro-V5 MCM4 vectors from gDNA
GCTACCGGTCTTGCTCTTGCC AGTGCTCGGAGTACCTGCGC	This study	Reverse primer, PCR amplifies MCM4 LHA for qTAG-N-Puro-V5 MCM4 vectors from gDNA
AGGAAGCGGAGGATCTGGCGGTACC	This study	Forward primer, PCR amplifies MCM4 RHA for qTAG-N-Puro-V5 MCM4 vectors from gene synthesis products
CTATGACCATGATTACGCCAAGCTT ATCAAACCTGAAATTACAGC	This study	Reverse primer, PCR amplifies MCM4 RHA for qTAG-N-Puro-V5 MCM4 vectors from gene synthesis products
CGCCGCTGTGATTGGTGAGG	This study	Forward primer, PCR amplifies 5' of MCM4 to validate HAP1 MCM4 knock-in status
TGGAATCCTCGCCTCTACG	This study	Reverse primer, PCR amplifies 5' of MCM4 to validate HAP1 MCM4 knock-in status
ATGTCGTCCCCAGCGTCGACCCCGAGCCGCCGCGGCAGTCGGCGTGGAAGGGCCACCCCTGCACAGACGCGTGAGTCCCCCGAGCCGGGCCCACTACAGCCCCCGGCGCCGCCCCGTCTGCCCTCTCGCCGCAGCTGGCAGCGCTGGGTGGGTGCGCGGGACCCGGGCGCTCAGCCTCGGGCTGGGCGCTGCCGCTTGGTGCGCACAGACACCCACAGCAGGCTGTGGCCTGGGTGCTGCTTAATTCGATTGCCATTTGCCTCTGTTTGGTTTGGTTCAGTGGTGAGTCATAATGCCCCAAGGAAAAGACAAATCCAGGAAGGCCGGCCCTGAAAGTTAATGGCTGTCTTTTCTGTTTTGTGTGACACAAGCTCGGAGTGAGGATGCCAGGTCATCTCC…	This study	MCM4 wild type (right homology arm); Repair template used to generate pUC19 Puro-V5-MCM4 vectors and HAP1 MCM4 variant knock-ins
ATGTCGTCCCCAGCGTCGACCCCGAGCAAGCGCGGCAGTCGGCGTGGAAGGGCCACCCCTGCACAGACGCGTGAGTCCCCCGAGCCGGGCCCACTACAGCCCCCGGCGCCGCCCCGTCTGCCCTCTCGCCGCAGCTGGCAGCGCTGGGTGGGTGCGCGGGACCCGGGCGCTCAGCCTCGGGCTGGGCGCTGCCGCTTGGTGCGCACAGACACCCACAGCAGGCTGTGGCCTGGGTGCTGCTTAATTCGATTGCCATTTGCCTCTGTTTGGTTTGGTTCAGTGGTGAGTCATAATGCCCCAAGGAAAAGACAAATCCAGGAAGGCCGGCCCTGAAAGTTAATGGCTGTCTTTTCTGTTTTGTGTGACACAAGCTCGGAGTGAGGATGCCAGGTCATCTCC…	This study	R10K (right homology arm); Repair template used to generate pUC19 Puro-V5-MCM4 vectors and HAP1 MCM4 variant knock-ins
ATGTCGTCCCCAGCGTCGACCCCGAGCAAGAAGGGCAGTAAGAAGGGAAAGGCCACCCCTGCACAGACGCGTGAGTCCCCCGAGCCGGGCCCACTACAGCCCCCGGCGCCGCCCCGTCTGCCCTCTCGCCGCAGCTGGCAGCGCTGGGTGGGTGCGCGGGACCCGGGCGCTCAGCCTCGGGCTGGGCGCTGCCGCTTGGTGCGCACAGACACCCACAGCAGGCTGTGGCCTGGGTGCTGCTTAATTCGATTGCCATTTGCCTCTGTTTGGTTTGGTTCAGTGGTGAGTCATAATGCCCCAAGGAAAAGACAAATCCAGGAAGGCCGGCCCTGAAAGTTAATGGCTGTCTTTTCTGTTTTGTGTGACACAAGCTCGGAGTGAGGATGCCAGGTCATCTCC…	This study	K All (right homology arm); Repair template used to generate pUC19 Puro-V5-MCM4 vectors and HAP1 MCM4 variant knock-ins
ATGTCGTCCCCAGCGTCGACCCCGAGCGCTGCTGGCAGTGCTGCTGGAGCTGCCACCCCTGCACAGACGCGTGAGTCCCCCGAGCCGGGCCCACTACAGCCCCCGGCGCCGCCCCGTCTGCCCTCTCGCCGCAGCTGGCAGCGCTGGGTGGGTGCGCGGGACCCGGGCGCTCAGCCTCGGGCTGGGCGCTGCCGCTTGGTGCGCACAGACACCCACAGCAGGCTGTGGCCTGGGTGCTGCTTAATTCGATTGCCATTTGCCTCTGTTTGGTTTGGTTCAGTGGTGAGTCATAATGCCCCAAGGAAAAGACAAATCCAGGAAGGCCGGCCCTGAAAGTTAATGGCTGTCTTTTCTGTTTTGTGTGACACAAGCTCGGAGTGAGGATGCCAGGTCATCTCC…	This study	A All (right homology arm); Repair template used to generate pUC19 Puro-V5-MCM4 vectors and HAP1 MCM4 variant knock-ins
AGGAACTTTCCCGGGGACCCCTGCGGGAAGGCCTGGCCAGTAAGCGCGCCTCTTTGGCCCGAATCAACATGGAAACCTAAGGAAAAACGTCTGACCTGCGGAGGTAGTTTGGGTGGCTACTTGGTGTTGGACTTGGCTAAATAAATACCAGAGGCAGATAAAACAAGCGAGGGGCCTAGGTCAAGAGTTCCAAGTTTGTTCCTCGATAAAAAACGACAAACGCGGTCGGGGGCGGTGATGCCCGCCTGCAGTCCCAACACTTTAGGAAGCTGAGGCGGGGGGATCGCAGGAGTTCGAGACCAGTCTGGGCAACATAATGAGACCATCCCCACCACCTCCCGTCCTTAATTTTTTTTAATAAAAAAAATCTTTAAGTGAGAAATGCATCTGTAATGTCCT…	This study	MCM4 Left Homology Arm; Repair template used to generate pUC19 Puro-V5-MCM4 vectors and HAP1 MCM4 variant knock-ins
Chemicals, enzymes and other reagents		Chemicals, enzymes and other reagentsRNA for C
e.g. drugs, peptides, recombinant proteins, dyes etc.		e.g. drugs, peptides, recombinant proteins, dyes etcRNA for g. drugs, peptides, recombinant proteins, dyes
DMEM	Wisent	Cat # 319-005-CL
IMDM	Wisent	Cat # 319-105-CL
McCoy's 5A	ThermoFisher	Cat # 16600082
FBS	Wisent	Cat # 098-150
penicillin/streptomycin	Wisent	Cat # 450-201-EL
puromycin	Sigma-Aldrich	Cat # P7255-25MG
Lipofectamine 3000	ThermoFisher	Cat # L3000001
X-tremeGENE HP	Roche	Cat # 6366236001
doxycycline	Sigma-Aldrich	Cat # D9891
5-ehtynyl-2'-deoxyuridine (EdU)	ThermoFisher	Cat # A10044
Protease Inhibitor Cocktail	MilliporeSigma	Cat # P8340
Cell Titre-Glo 2.0	Promega	Cat # G9241
S1 Nuclease	ThermoFisher	Cat # EN0321
TrypLE Express	Gibco	Cat # 12604-021
Lipofectamine RNAiMAX	Invitrogen	Cat # 13778075
cOmplete EDTA-free Protease Inhibitor Cocktail	Roche	Cat # 11873580001
PhosSTOP phosphatase inhibitor	Roche	Cat # PHOSS-RO
SuperSignal West Pico PLUS chemiluminescent substrate	ThermoFisher	Cat # 34580
Dynabeads Protein G	Invitrogen	Cat # 10003D
Dynabeads Protein A	Invitrogen	Cat # 10001D
goat serum	ThermoFisher	Cat # 16210064
4’,6-diamidino-2-phenylindole (DAPI)	Sigma-Aldrich	Cat # D9542
ProLong Gold Antifade	ThermoFisher	Cat # P36930
Bovine Serum Albumin	BioShop	Cat # ALB001
Low Melt Agarose	BioShop	Cat # AGA101
5-Iodo-2′-deoxyuridine (IdU)	MilliporeSigma	Cat # I7125
5-Chloro-2′-deoxyuridine (CldU)	MilliporeSigma	Cat # C6891
Aphidicolin	Cell Signaling Technologies	Cat # 32774
Etoposide	Tocris	Cat # 1226
Biotin Azide (PEG4 carboxamide-6-Azidohexanyl Biotin)	ThermoFisher	Cat # B10184
Streptavidin Agarose	MilliporeSigma	Cat # 69203
Streptavidin Sepharose	GE	Cat# 17-5113-01
MS023 hydrochloride	Sigma-Aldrich	Cat # SML1555
β-Agarase I	NEB	Cat# M0392L
siNSMCE4A	ThermoFisher	4427037
siSMC5	Dharmacon Horizon	L-014117-01-0005
siSMARCA1	Dharmacon Horizon	M-011392-01
siADNP	Dharmacon Horizon	M-012857-00
siUHRF1	Dharmacon Horizon	M-006977-01
siRIF1	Dharmacon Horizon	M-027983-01
siZNF644	Dharmacon Horizon	M-007085-02
siNT	Dharmacon Horizon	D-001210-04
siRNASEH2B	Dharmacon Horizon	M-014369-00
siATAD2	Dharmacon Horizon	M-017603-00
siTRMT1	Dharmacon Horizon	M-009655-02
siRAD50	Dharmacon Horizon	M-005232-01
siFANC1	Dharmacon Horizon	M-022320-01
siPMS1	Dharmacon Horizon	M-009344-01
siIMPDH2	Dharmacon Horizon	M-004330-02
siDDX46	Dharmacon Horizon	M-021234-00
siUSP7	Dharmacon Horizon	M-006097-01
siUBA1	Dharmacon Horizon	M-004509-01
siFANCD2	Dharmacon Horizon	M-016376-02
siPTBP1	Dharmacon Horizon	M-003528-02
siMTA1	Dharmacon Horizon	M-004127-02
siPRMT1	Dharmacon Horizon	M-010102-01
siVCP	Dharmacon Horizon	M-008727-01
siWDHD1	Dharmacon Horizon	M-019780-01
siRPA1	Dharmacon Horizon	M-015749-01
siSF3A1	Dharmacon Horizon	M-016051-01
siPCNA	Dharmacon Horizon	M-003289-02
siRPS7	Dharmacon Horizon	M-013700-01
Software
Include version where applicable
SAINTexpress version 3.1	PMID: 24513533
ProHits 4.0	PMID: 27132685
Mascot V2.3.02	PMID: 10612281
Comet V2016.01 rev.2	PMID: 23148064
ProteoWizard V3.0.10702	PMID: 18606667
AB SCIEX MS Data Converter V1.3 beta	https://ab-sciex-ms-data-converter.software.informer.com/1.3/
Trans-Proteomic Pipeline, v4.7 POLAR VORTEX rev 1	https://sourceforge.net/projects/sashimi/files/Trans-Proteomic%20Pipeline%20(TPP)/
iProphet	PMID: 21876204
FlowJo	BD Biosciences	RRID: SCR_008520
Princeton Generic Gene Ontology (GO) Term Finder	PMID: 15297299
REVIGO	PMID: 21789182
GraphPad Prism v8.0.2	Dotmatics
STRING	https://string-db.org/
Cell Profiler	PMID: 34507520
Adobe Illustrator 2025	Adobe
Other
Kits, instrumentation, laboratory equipment, lab ware etc. that are critical for the experimental procedure and do not fit in any of the above categories can be listed here.
Bradford reagent	BioShop	Cat # BRA222
MycoAlert PLUS Mycoplasma Detection Kit	Lonza	Cat # LT07-705
LSR II	BD Biosciences
LSR Fortessa	BD Biosciences
Opera Phenix Automated Confocal Microscope	Perkin Elmer
LTQ-Orbitrap Velos	Thermo Electron
Orbitrap Elite	Thermo Electron
Nikon Eclipse Ti2 inverted microscope	Nikon
AxioImager Z1	Zeiss
AxioObserver Z1	Zeiss
